# Multi-modal choroid plexus pathology in aging and Alzheimer’s disease

**DOI:** 10.64898/2025.12.30.697051

**Authors:** Huixin Xu, Peter Lotfy, Benjamin Englert, Jane Oberhauser, Lillian I.J. Byer, Jasmin Wihlman, Kia Colangelo, Serhat V. Okar, Ashley Thommana, Henri Puttonen, Mikko I. Mäyränpää, Jarno Tuimala, Rute Pedrosa, Darshan Kumar, James Francis Haberberger, Micaiah Emmy Atkins, Shon Alimukhamedov, Aja Pragana, Jordan Benson, Mary Elizabeth Gabrielle, Anna Dong, Violeta Durán Laforet, Peter Bor-Chian Lin, C. Dirk Keene, Caitlin S. Latimer, Katherine E. Prater, David M. Holtzman, Alina Isakova, Tony Wyss-Coray, Dorothy P. Schafer, Daniel S. Reich, Terho Lehtimäki, Pekka J. Karhunen, Eloise H. Kok, Deidre Jansson, Andrew C. Yang, Liisa Myllykangas, Jose Ordovas-Montanes, Maria K. Lehtinen

## Abstract

Brain barriers, cerebrospinal fluid (CSF) dynamics, and peripheral factors are implicated as significant contributors to Alzheimer’s disease (AD). The choroid plexus (ChP) is a blood-brain interface that produces CSF and forms the blood-CSF barrier. However, how ChP pathology develops across the lifespan and contributes to AD has not been systematically characterized. Here, we report a multi-modal ChP atlas integrating single-nucleus transcriptomics from 49 individuals, AI-assisted quantitative histopathology across >500 postmortem samples age 16 to 105, spatial transcriptomics, and functional studies in 5xFAD mice. We identify fibrosis, calcification, and macrophage abnormalities as hallmarks of ChP aging, with AD pathology conferring additional effects, including expansion of a pro-inflammatory fibroblast-macrophage signaling niche. In 5xFAD mice, macrophage dysfunction is associated with impaired epithelial barrier maintenance and repair. Together, these data provide a foundational resource for understanding ChP dysfunction in aging and AD and propose the macrophage-fibroblast-epithelial barrier axis as a driver of ChP pathology.
