## Supplemental Data 2 for "Multi-modal choroid plexus pathology in aging and Alzheimer’s disease"

### Sheet: TSDS demo
TSDS cohort demographic information and neuropathologic data
na	Age (years)	Sex	APOE ε4 carriersb
181	Mean: 64.38	129 male (71.3%)	Yes: 59 (36.2 %)
	Median: 65	52 female (28.7%)	No: 104 (63.8%)
	Range: 16-90
a 181 cases in total analyzed; n=181 for and psammoma bodies; n=146 for fibrosis
b data available for 163 cases, as described previously

### Sheet: Vantaa 85+ demo
Vantaa 85+ cohort demographic information and neuropathologic data
na	Age (years)	Sex	APOE genotypesb	Braak NFT stagec	Thal phased	CERAD scoree	NIA-AA ABC-Scoref
282	Mean: 92.42	50 male (17.7%)	2/2: 1 (0.4 %)	0: 1 (0.4%)	0: 17 (6.0%)	0: 67 (23.8%)	None: 16 (5.7%)
	Median: 92.20	232 female (82.3%)	2/3: 26 (9.9%)	1: 3 (1.1%)	1: 24 (8.5%)	1: 30 (10.6%)	Low: 77 (27.6%)
	Range: 20.52		3/3: 154 (58.8%)	2: 48 (17.2%)	2: 21 (7.5%)	2: 152 (53.9%)	Intermediate: 93 (33.3)
			2/4: 5 (1.9%)	3: 74 (26.5%)	3: 26 (9.3%)	3: 33 (11.7%)	High: 93 (33.3%)
			3/4: 74 (28.2%)	4: 56 (20.1%)	4: 90 (32.0%)	Mean: 1.54
			4/4: 2 (0.8%)	5: 48 (17.2%)	5: 103 (36.7%)	Median: 2
				6: 49 (17.6%)	Mean: 3.63
				Mean: 3.87	Median: 4
				Median: 4
a 282 cases in total analyzed; n=230 for macrophages, n=243 for psammoma bodies; n=261 for fibrosis and n=253 for calcifications (µCT)
b data available for 262 cases, as described previously (34927275)
c data previously described (34927275), available for 279 cases
d data available for 281 cases, previously described (34927275)
e as described previously (11425935)
f data available for 279 individuals

### Sheet: UW demo
UW cohort demographic information and neuropathologic data
na	Age (years)	Sex	APOE genotypes	Braak NFT stage	Thal phase	CERAD score	NIA AA ABC-Score
66	Mean: 84.79	30 male (45.5%)	2/2: 1 (1.5 %)	0: 2 (3%)	0: 8 (12.1%)	0: 14 (21.2%)	None: 8 (12.1%)
	Median: 86.5	36 female (54.5%)	2/3: 6 (9.1%)	1: 4 (6.1%)	1: 4 (6.1%)	1: 6 (9.1%)	Low: 12 (18.2%)
	Range:30		3/3: 34 (51.5%)	2: 6 (9.1%)	2: 6 (9.1%)	2: 23 (34.8%)	Intermediate: 12 (18.2%)
			2/4: 3 (4.5%)	3: 6 (9.1%)	3: 12 (18.2%)	3: 23 (34.8%)	High: 34 (51.5%)
			3/4: 19 (28.8%)	4: 13 (19.7%)	4: 14 (21.2%)	Mean: 1.83	Mean: 2.09
			4/4: 3 (4.5%)	5: 20 (30.3%)	5: 22 (33.3%)	Median: 2	Median: 3
				6: 15 (22.7%)	Mean: 3.3
				Mean: 4.18	Median: 4
				Median: 5
a 66 cases in total analyzed; n=59 for macrophages, n=65 for psammoma bodies and n=63 for fibrosis

### Sheet: CNN training
CNN training parameters for ChP and villi/psammoma bodies
	Layer	ChP	Villi and psammoma bodies
Training parameters	Field of view	200 µm	-
	Complexity	Very complex	Very complex
	Weight decay	0.0001	0.0001
	Maximum object overlap	-	0.5
	Object tool size	-	55 µm (normal villi), 70 µm (fibrotic villi), 100 µm (psammoma bodies)
Post-training parameters	Gain factor	1	1 (fibrotic villi, psammoma bodies), 1,5 (normal villi)
CNN training parameters for ChP and macrophages
	Layer	ChP	Macrophages
Training parameters	Field of view	50 µm	20 µm
	Complexity	Very complex	Extra complex
	Weight decay	0.0001	0.0001
Post-training parameters	Gain factor	1	1 (amoeboid, rod-shaped), 0.7 (reactive), 0.5 (dystrophic
	Minimum area (smaller results filtered out)	-	20 µm2

### Sheet: Statistics
	Dependent variable	Independent variable(s)	p	Unstandardized B	Std. error of B	Standardized β	t
TSDS, all individuals	Fibrosis	Age	<.001	.01	.002	.325	4.117
	Psammoma bodies	Age	.023	.001	.001	.169	2.289
TSDS, males only	Fibrosis	Age	<.001	.012	.003	.352	3.794
	Psammoma bodies	Age	.003	.003	.001	.257	2.992
Vantaa 85+, all individuals	Fibrosis	Age	.656	-.005	.011	-.028	-.446
	Fibrosis	Braak stage	.463	-.021	.029	-.046	-.734
	Fibrosis	Braak stage, age, sex	.463	-.021	.029	-.046	-.736
	Fibrosis	Thal phase	.160	-.037	.026	-.087	-1.410
	Fibrosis	Thal phase, age, sex	.162	-.037	.026	-.087	-1.403
	Fibrosis	CERAD	.268	-.045	.041	-.069	-1.109
	Fibrosis	CERAD, age, sex	.271	-.045	.041	-.069	-1.103
	Fibrosis	NIA-ABC	.157	-.062	.044	-.088	-1.421
	Fibrosis	NIA-ABC, age, sex	.157	-.062	.044	-.089	-1.421
	Psammoma bodies	Age	.132	.044	.029	.097	1.511
	Psammoma bodies	Braak stage	.092	-.127	.075	-.109	-1.692
	Psammoma bodies	Braak stage, age, sex	.109	-.121	.075	-.104	-1.608
	Psammoma bodies	Thal phase	.562	-.04	.068	-.037	-.58
	Psammoma bodies	Thal phase, age, sex	.573	-.039	.068	-.036	-.565
	Psammoma bodies	CERAD	.252	-.125	.109	-.074	-1.147
	Psammoma bodies	CERAD, age, sex	.286	-.117	.109	-.069	-1.069
	Psammoma bodies	NIA-ABC	.459	-.084	.114	-.048	-.742
	Psammoma bodies	NIA-ABC, age, sex	.477	-.081	.114	-.046	-.712
	Calcifications (µCT)	Age	.045	.026	.013	.126	2.012
	Calcifications (µCT)	Braak stage	.159	.047	.033	.089	1.413
	Calcifications (µCT)	Braak stage, age, sex	.149	.048	.033	.091	1.448
	Calcifications (µCT)	Thal phase	.328	-.029	.03	-.062	-.981
	Calcifications (µCT)	Thal phase, age, sex	.307	-.03	.03	-.064	-1.023
	Calcifications (µCT)	CERAD	.352	-.044	.047	-.059	-.932
	Calcifications (µCT)	CERAD, age, sex	.322	-.047	.047	-.062	-.993
	Calcifications (µCT)	NIA-ABC	.617	-.025	.05	-.032	-.501
	Calcifications (µCT)	NIA-ABC, age, sex	.612	-.025	.05	-.032	-.507
	Amoeboid macrophages coverage	Age	.055	.006	.003	.127	1.927
	Amoeboid macrophages coverage	Braak stage	.84	.002	.009	.013	.202
	Amoeboid macrophages coverage	Braak stage, age, sex	.859	.002	.009	.012	.178
	Amoeboid macrophages coverage	Thal phase	.956	.0	.008	-.004	-.055
	Amoeboid macrophages coverage	Thal phase, age, sex	.984	.0	.008	.001	.019
	Amoeboid macrophages coverage	CERAD	.881	-.002	.012	-.01	-.150
	Amoeboid macrophages coverage	CERAD, age, sex	.948	-.001	.012	-.004	-.065
	Amoeboid macrophages coverage	NIA-ABC	.93	-.001	.013	-.006	-.088
	Amoeboid macrophages coverage	NIA-ABC, age, sex	.937	-.001	.013	-.005	-.079
	Dystrophic macrophages coverage	Age	.129	.044	.029	.1	1.524
	Dystrophic macrophages coverage	Braak stage	.965	-.003	.076	-.003	-.044
	Dystrophic macrophages coverage	Braak stage, age, sex	.934	-.006	.076	-.005	-.082
	Dystrophic macrophages coverage	Thal phase	.534	-.042	.068	-.041	-.623
	Dystrophic macrophages coverage	Thal phase, age, sex	.553	-.04	.068	-.039	-.593
	Dystrophic macrophages coverage	CERAD	.128	-.164	.107	-.101	-1.528
	Dystrophic macrophages coverage	CERAD, age, sex	.14	-.159	.107	-.098	-1.481
	Dystrophic macrophages coverage	NIA-ABC	.813	-.027	.116	-.016	-.236
	Dystrophic macrophages coverage	NIA-ABC, age, sex	.795	-.03	.116	-.017	-.26
	Reactive macrophages coverage	Age	.003	.038	.012	.197	3.034
	Reactive macrophages coverage	Braak stage	.617	.017	.033	.033	.501
	Reactive macrophages coverage	Braak stage, age, sex	.644	.015	.033	.03	.462
	Reactive macrophages coverage	Thal phase	.319	.03	.03	.066	.999
	Reactive macrophages coverage	Thal phase, age, sex	.258	.033	.029	.074	1.134
	Reactive macrophages coverage	CERAD	.957	-.003	.047	-.004	-.053
	Reactive macrophages coverage	CERAD, age, sex	.936	.004	.047	.005	.081
	Reactive macrophages coverage	NIA-ABC	.243	.059	.05	.078	1.172
	Reactive macrophages coverage	NIA-ABC, age, sex	.234	.059	.05	.078	1.194
	Rod-shaped macrophages coverage	Age	.347	.005	.005	.062	.942
	Rod-shaped macrophages coverage	Braak stage	.556	-.008	.014	-.039	-.589
	Rod-shaped macrophages coverage	Braak stage, age, sex	.55	-.008	.014	-.04	-.599
	Rod-shaped macrophages coverage	Thal phase	.766	.004	.012	.02	.297
	Rod-shaped macrophages coverage	Thal phase, age, sex	.733	.004	.012	.023	.341
	Rod-shaped macrophages coverage	CERAD	.835	-.004	.019	-.014	-.209
	Rod-shaped macrophages coverage	CERAD, age, sex	.871	-.003	.019	-.011	-.162
	Rod-shaped macrophages coverage	NIA-ABC	.82	-.005	.021	-.015	-.228
	Rod-shaped macrophages coverage	NIA-ABC, age, sex	.825	-.005	.021	-.015	-.221
	Amoeboid macrophages fraction	Age	.796	-.029	.114	-.017	-.258
	Amoeboid macrophages fraction	Braak stage	.982	.007	.297	.002	.023
	Amoeboid macrophages fraction	Braak stage, age, sex	.969	.012	.298	.003	.039
	Amoeboid macrophages fraction	Thal phase	.948	.017	.265	.004	.065
	Amoeboid macrophages fraction	Thal phase, age, sex	.944	.019	.267	.005	.07
	Amoeboid macrophages fraction	CERAD	.504	.281	.421	.044	.669
	Amoeboid macrophages fraction	CERAD, age, sex	.507	.281	.423	.044	.665
	Amoeboid macrophages fraction	NIA-ABC	.791	-.12	.453	-.018	-.265
	Amoeboid macrophages fraction	NIA-ABC, age, sex	.807	-.112	.115	-.018	-.273
	Dystrophic macrophages fraction	Age	.94	-.015	.2	-.005	-.076
	Dystrophic macrophages fraction	Braak stage	.804	.13	.524	.017	.248
	Dystrophic macrophages fraction	Braak stage, age, sex	.821	.119	.526	.015	.227
	Dystrophic macrophages fraction	Thal phase	.39	-.402	.467	-.057	-.861
	Dystrophic macrophages fraction	Thal phase, age, sex	.369	-.422	.469	-.06	-.899
	Dystrophic macrophages fraction	CERAD	.319	-.738	.74	-.066	-.998
	Dystrophic macrophages fraction	CERAD, age, sex	.308	-.76	.743	-.068	-1.022
	Dystrophic macrophages fraction	NIA-ABC	.985	-.015	.8	-.001	-.018
	Dystrophic macrophages fraction	NIA-ABC, age, sex	.956	-.044	.803	-.004	-.055
	Reactive macrophages fraction	Age	.009	.222	.085	.171	2.618
	Reactive macrophages fraction	Braak stage	.968	.009	.223	.003	.04
	Reactive macrophages fraction	Braak stage, age, sex	.975	.007	.221	.002	.031
	Reactive macrophages fraction	Thal phase	.546	.121	.199	.04	.605
	Reactive macrophages fraction	Thal phase, age, sex	.447	.151	.198	.05	.762
	Reactive macrophages fraction	CERAD	.871	-.052	.318	-.011	-.163
	Reactive macrophages fraction	CERAD, age, sex	.984	-.006	.315	-.001	-.019
	Reactive macrophages fraction	NIA-ABC	.526	.216	.34	.042	.635
	Reactive macrophages fraction	NIA-ABC, age, sex	.487	.235	.337	.046	.696
	Rod-shaped macrophages fraction	Age	.206	-.177	.14	-.084	-1.276
	Rod-shaped macrophages fraction	Braak stage	.69	-.146	.365	-.027	-.399
	Rod-shaped macrophages fraction	Braak stage, age, sex	.707	-.138	.366	-.025	-.376
	Rod-shaped macrophages fraction	Thal phase	.42	.264	.326	.054	.809
	Rod-shaped macrophages fraction	Thal phase, age, sex	.441	.253	.327	.051	.772
	Rod-shaped macrophages fraction	CERAD	.328	.509	.519	.065	.981
	Rod-shaped macrophages fraction	CERAD, age, sex	.353	.484	.52	.062	.931
	Rod-shaped macrophages fraction	NIA-ABC	.884	-.081	.558	-.01	-.146
	Rod-shaped macrophages fraction	NIA-ABC, age, sex	.888	-.079	.559	-.009	-.141
Vantaa 85+, males only	Fibrosis	Age	.307	-.022	.021	-.151	-1.003
	Fibrosis	Braak stage	.741	.019	.058	.049	.332
	Fibrosis	Braak stage, age	.807	.014	.058	.037	.246
	Fibrosis	Thal phase	.054	.092	.047	.279	1.974
	Fibrosis	Thal phase, age	.061	.09	.047	.273	1.923
	Fibrosis	CERAD	.132	.102	.067	.221	1.535
	Fibrosis	CERAD, age	.136	.101	.067	.218	1.516
	Fibrosis	NIA-ABC	.296	.087	.082	.156	1.058
	Fibrosis	NIA-ABC, age	.335	.08	.082	.144	.976
	Psammoma bodies	Age	.066	.172	.091	.283	1.886
	Psammoma bodies	Braak stage	.39	.194	.224	.136	.869
	Psammoma bodies	Braak stage, age	.341	.211	.219	.148	.965
	Psammoma bodies	Thal phase	.334	.202	.207	.151	.978
	Psammoma bodies	Thal phase, age	.288	.216	.2	.161	1.077
	Psammoma bodies	CERAD	.694	.118	.298	.062	.396
	Psammoma bodies	CERAD, age	.652	.131	.289	.069	.454
	Psammoma bodies	NIA-ABC	.285	.344	.317	.169	1.084
	Psammoma bodies	NIA-ABC, age	.107	.145	.087	.252	1.652
	Calcifications (µCT)	Age	.91	-.003	.022	-.017	-.114
	Calcifications (µCT)	Braak stage	.881	-.008	.056	-.023	-.150
	Calcifications (µCT)	Braak stage, age	.86	-.01	.057	-.027	-.177
	Calcifications (µCT)	Thal phase	.265	-.056	.049	-.166	-1.129
	Calcifications (µCT)	Thal phase, age	.268	-.056	.05	-.167	-1.122
	Calcifications (µCT)	CERAD	.186	-.093	.069	-.196	-1.343
	Calcifications (µCT)	CERAD, age	.191	-.093	.07	-.197	-1.33
	Calcifications (µCT)	NIA-ABC	.288	-.085	.079	-.16	-1.075
	Calcifications (µCT)	NIA-ABC, age	.276	-.089	.08	-.166	-1.103
	Amoeboid macrophages coverage	Age	.203	-.012	.009	-.214	-1.298
	Amoeboid macrophages coverage	Braak stage	.114	.038	.023	.268	1.621
	Amoeboid macrophages coverage	Braak stage, age	.117	.037	.023	.262	1.610
	Amoeboid macrophages coverage	Thal phase	.977	.001	.023	.005	.029
	Amoeboid macrophages coverage	Thal phase, age	.93	-.002	.022	-.015	-.088
	Amoeboid macrophages coverage	CERAD	.548	-.018	.03	-.102	-.607
	Amoeboid macrophages coverage	CERAD, age	.47	-.022	.03	-.122	-.731
	Amoeboid macrophages coverage	NIA-ABC	.293	.04	.038	.18	1.068
	Amoeboid macrophages coverage	NIA-ABC, age	.309	.038	.037	.172	1.034
	Dystrophic macrophages coverage	Age	.187	.099	.073	.222	1.345
	Dystrophic macrophages coverage	Braak stage	.14	-.287	.19	-.251	-1.511
	Dystrophic macrophages coverage	Braak stage, age	.145	-.281	.188	-.246	-1.492
	Dystrophic macrophages coverage	Thal phase	.151	-.258	.175	-.241	-1.47
	Dystrophic macrophages coverage	Thal phase, age	.182	-.238	.175	-.223	-1.362
	Dystrophic macrophages coverage	CERAD	.03	-.517	.229	-.357	-2.262
	Dystrophic macrophages coverage	CERAD, age	.038	-.492	.228	-.34	-2.161
	Dystrophic macrophages coverage	NIA-ABC	.248	-.358	.305	-.198	-1.177
	Dystrophic macrophages coverage	NIA-ABC, age	.262	-.345	.303	-.191	-1.141
	Reactive macrophages coverage	Age	.525	.027	.042	.108	.642
	Reactive macrophages coverage	Braak stage	.415	-.09	.109	-.14	-.825
	Reactive macrophages coverage	Braak stage, age	.428	-.089	.11	-.138	-.802
	Reactive macrophages coverage	Thal phase	.519	-.066	.101	-.109	-.651
	Reactive macrophages coverage	Thal phase, age	.56	-.06	.102	-.1	-.589
	Reactive macrophages coverage	CERAD	.061	-.254	.131	-.312	-1.94
	Reactive macrophages coverage	CERAD, age	.071	-.248	.133	-.304	-1.867
	Reactive macrophages coverage	NIA-ABC	.61	-.09	.174	-.088	-.515
	Reactive macrophages coverage	NIA-ABC, age	.627	-.086	.176	-.085	-.49
	Rod-shaped macrophages coverage	Age	.32	-.013	.013	-.168	-1.009
	Rod-shaped macrophages coverage	Braak stage	.185	-.044	.033	-.226	-1.355
	Rod-shaped macrophages coverage	Braak stage, age	.176	-.045	.033	-.231	-1.381
	Rod-shaped macrophages coverage	Thal phase	.288	-.033	.03	-.179	-1.078
	Rod-shaped macrophages coverage	Thal phase, age	.246	-.036	.03	-.196	-1.179
	Rod-shaped macrophages coverage	CERAD	.099	-.068	.04	-.276	-1.696
	Rod-shaped macrophages coverage	CERAD, age	.08	-.073	.04	-.293	-1.806
	Rod-shaped macrophages coverage	NIA-ABC	.096	-.088	.051	-.282	-1.714
	Rod-shaped macrophages coverage	NIA-ABC, age	.089	-.09	.051	-.288	-1.755
	Amoeboid macrophages fraction	Age	.268	-.329	.292	-.187	-1.126
	Amoeboid macrophages fraction	Braak stage	.03	1.636	.723	.362	2.262
	Amoeboid macrophages fraction	Braak stage, age	.032	1.615	.719	.357	2.245
	Amoeboid macrophages fraction	Thal phase	.1	1.161	.686	.275	1.692
	Amoeboid macrophages fraction	Thal phase, age	.12	1.098	.689	.26	1.593
	Amoeboid macrophages fraction	CERAD	.062	1.77	.918	.310	1.928
	Amoeboid macrophages fraction	CERAD, age	.076	1.689	.922	.296	1.832
	Amoeboid macrophages fraction	NIA-ABC	.043	2.435	1.157	.339	2.104
	Amoeboid macrophages fraction	NIA-ABC, age	.046	2.389	1.153	.333	2.072
	Dystrophic macrophages fraction	Age	.325	.555	.555	.167	.999
	Dystrophic macrophages fraction	Braak stage	.897	-.191	1.471	-.022	-.13
	Dystrophic macrophages fraction	Braak stage, age	.916	-.156	1.473	-.018	-.106
	Dystrophic macrophages fraction	Thal phase	.18	-1.8	1.316	-.225	-1.368
	Dystrophic macrophages fraction	Thal phase, age	.21	-1.692	1.326	-.212	-1.277
	Dystrophic macrophages fraction	CERAD	.428	-1.453	1.812	-.134	-.802
	Dystrophic macrophages fraction	CERAD, age	.479	-1.303	1.832	-.12	-.715
	Dystrophic macrophages fraction	NIA-ABC	.858	-.421	2.333	-.031	-.181
	Dystrophic macrophages fraction	NIA-ABC, age	.885	-.341	2.337	-.025	-.146
	Reactive macrophages fraction	Age	.49	.176	.252	.117	.698
	Reactive macrophages fraction	Braak stage	.434	-.516	.651	-.135	-.792
	Reactive macrophages fraction	Braak stage, age	.447	-.506	.658	-.132	-.77
	Reactive macrophages fraction	Thal phase	.953	-.036	.609	-.01	-.06
	Reactive macrophages fraction	Thal phase, age	.997	.002	.616	.001	.003
	Reactive macrophages fraction	CERAD	.109	-1.307	.794	-.268	-1.646
	Reactive macrophages fraction	CERAD, age	.125	-1.267	.805	-.26	-1.573
	Reactive macrophages fraction	NIA-ABC	.585	-.573	1.038	-.094	-.552
	Reactive macrophages fraction	NIA-ABC, age	.603	-.551	1.049	-.091	-.526
	Rod-shaped macrophages fraction	Age	.282	-.402	.368	-.182	-1.093
	Rod-shaped macrophages fraction	Braak stage	.337	-.929	.954	-.165	-.973
	Rod-shaped macrophages fraction	Braak stage, age	.325	-.953	.954	-.169	-.999
	Rod-shaped macrophages fraction	Thal phase	.453	.676	.89	.127	.759
	Rod-shaped macrophages fraction	Thal phase, age	.511	.593	.893	.112	.664
	Rod-shaped macrophages fraction	CERAD	.416	.989	1.203	.138	.822
	Rod-shaped macrophages fraction	CERAD, age	.471	.881	1.207	.123	.73
	Rod-shaped macrophages fraction	NIA-ABC	.348	-1.441	1.515	-.161	-.951
	Rod-shaped macrophages fraction	NIA-ABC, age	.33	-1.496	1.514	-.167	-.988
UW, all individuals	Fibrosis	Age	.605	.012	.024	.066	.519
	Fibrosis	Braak stage	.019	-.253	.105	-.296	-2.416
	Fibrosis	Braak stage, age, sex	.039	-.233	.11	-.272	-2.112
	Fibrosis	Thal phase	.027	-.231	.102	-.279	-2.268
	Fibrosis	Thal phase, age, sex	.042	-.216	.104	-.26	-2.082
	Fibrosis	CERAD	.025	-.356	.155	-.283	-2.302
	Fibrosis	CERAD, age, sex	.037	-.336	.157	-.266	-2.138
	Fibrosis	NIA-ABC	.039	-.339	.16	-.261	-2.113
	Fibrosis	NIA-ABC, age, sex	.059	-.314	.163	-.242	-1.926
	Psammoma bodies	Age	.475	.013	.018	.09	.718
	Psammoma bodies	Braak stage	.077	.152	.085	.221	1.797
	Psammoma bodies	Braak stage, age, sex	.087	.155	.089	.225	1.741
	Psammoma bodies	Thal phase	.059	.157	.082	.235	1.921
	Psammoma bodies	Thal phase, age, sex	.059	.160	.083	.24	1.923
	Psammoma bodies	CERAD	.019	.295	.123	.291	2.41
	Psammoma bodies	CERAD, age, sex	.022	.295	.125	.29	2.359
	Psammoma bodies	NIA-ABC	.041	.265	.127	.255	2.09
	Psammoma bodies	NIA-ABC, age, sex	.046	.263	.129	.253	2.037
	Amoeboid macrophages coverage	Age	.795	.001	.003	.035	.261
	Amoeboid macrophages coverage	Braak stage	.57	.008	.014	.076	.572
	Amoeboid macrophages coverage	Braak stage, age, sex	.701	.005	.014	.053	.386
	Amoeboid macrophages coverage	Thal phase	.817	.003	.013	.031	.232
	Amoeboid macrophages coverage	Thal phase, age, sex	.85	.003	.013	.025	.19
	Amoeboid macrophages coverage	CERAD	.781	-.005	.02	-.037	-.279
	Amoeboid macrophages coverage	CERAD, age, sex	.729	-.007	.02	-.047	-.349
	Amoeboid macrophages coverage	NIA-ABC	.94	.002	.02	.01	.076
	Amoeboid macrophages coverage	NIA-ABC, age, sex	.997	-6.720e-5	.021	0	-.003
	Dystrophic macrophages coverage	Age	.317	-.036	.036	-.132	-1.008
	Dystrophic macrophages coverage	Braak stage	.372	-.157	.175	-.118	-.9
	Dystrophic macrophages coverage	Braak stage, age, sex	.392	-.156	.181	-.117	-.862
	Dystrophic macrophages coverage	Thal phase	.664	.074	.169	.058	.437
	Dystrophic macrophages coverage	Thal phase, age, sex	.694	.068	.171	.053	.395
	Dystrophic macrophages coverage	CERAD	.753	.08	.254	.042	.316
	Dystrophic macrophages coverage	CERAD, age, sex	.728	.09	.257	.047	.349
	Dystrophic macrophages coverage	NIA-ABC	.938	.021	.263	.01	.078
	Dystrophic macrophages coverage	NIA-ABC, age, sex	.915	.029	.266	.014	.108
	Reactive macrophages coverage	Age	.932	.002	.025	.011	.085
	Reactive macrophages coverage	Braak stage	.054	-.234	.118	-.255	-1.972
	Reactive macrophages coverage	Braak stage, age, sex	.046	-.252	.123	-.275	-2.046
	Reactive macrophages coverage	Thal phase	.087	-.202	.116	-.227	-1.744
	Reactive macrophages coverage	Thal phase, age, sex	.088	-.205	.118	-.231	-1.736
	Reactive macrophages coverage	CERAD	.091	-.305	.177	-.224	-1.72
	Reactive macrophages coverage	CERAD, age, sex	.09	-.313	.181	-.23	-1.727
	Reactive macrophages coverage	NIA-ABC	.208	-.232	.182	-.168	-1.273
	Reactive macrophages coverage	NIA-ABC, age, sex	.205	-.239	.186	-.173	-1.282
	Rod-shaped macrophages coverage	Age	0.023	.007	.003	.297	2.345
	Rod-shaped macrophages coverage	Braak stage	.116	-.025	.016	-.207	-1.597
	Rod-shaped macrophages coverage	Braak stage, age, sex	.14	-.024	.016	-.194	-1.497
	Rod-shaped macrophages coverage	Thal phase	.002	-.046	.014	-.393	-3.224
	Rod-shaped macrophages coverage	Thal phase, age, sex	.003	-.044	.014	-.373	-3.130
	Rod-shaped macrophages coverage	CERAD	.023	-.052	.022	-.296	-2.342
	Rod-shaped macrophages coverage	CERAD, age, sex	.02	-.052	.022	-.295	-2.4
	Rod-shaped macrophages coverage	NIA-ABC	.011	-.059	.023	-.327	-2.612
	Rod-shaped macrophages coverage	NIA-ABC, age, sex	.01	-.059	.022	-.323	-2.656
	Amoeboid macrophages fraction	Age	.970	.003	.084	.005	.038
	Amoeboid macrophages fraction	Braak stage	.045	.802	.391	.263	2.054
	Amoeboid macrophages fraction	Braak stage, age, sex	.055	.801	.408	.262	1.964
	Amoeboid macrophages fraction	Thal phase	.274	.426	.386	.145	1.105
	Amoeboid macrophages fraction	Thal phase, age, sex	.292	.419	.394	.142	1.065
	Amoeboid macrophages fraction	CERAD	.517	.38	.582	.086	.652
	Amoeboid macrophages fraction	CERAD, age, sex	.546	.36	.594	.082	.607
	Amoeboid macrophages fraction	NIA-ABC	.309	.614	.599	.135	1.025
	Amoeboid macrophages fraction	NIA-ABC, age, sex	.336	.594	.611	.13	.972
	Dystrophic macrophages fraction	Age	.221	-.194	.157	-.162	-1.236
	Dystrophic macrophages fraction	Braak stage	.745	.251	.769	.043	.327
	Dystrophic macrophages fraction	Braak stage, age, sex	.706	.3	.79	.052	.379
	Dystrophic macrophages fraction	Thal phase	.053	1.418	.717	.253	1.978
	Dystrophic macrophages fraction	Thal phase, age, sex	.06	1.389	.722	.248	1.923
	Dystrophic macrophages fraction	CERAD	.073	1.974	1.08	.235	1.828
	Dystrophic macrophages fraction	CERAD, age, sex	.067	2.024	1.803	.241	1.868
	Dystrophic macrophages fraction	NIA-ABC	.102	1.863	1.122	.215	1.661
	Dystrophic macrophages fraction	NIA-ABC, age, sex	.096	1.910	1.127	.22	1.695
	Reactive macrophages fraction	Age	.981	.003	.122	.003	.023
	Reactive macrophages fraction	Braak stage	.09	-.995	.577	-.223	-1.726
	Reactive macrophages fraction	Braak stage, age, sex	.069	-1.11	.598	-.249	-1.855
	Reactive macrophages fraction	Thal phase	.072	-1.014	.554	-.236	-1.832
	Reactive macrophages fraction	Thal phase, age, sex	.071	-1.039	.564	-.242	-1.842
	Reactive macrophages fraction	CERAD	.108	-1.363	.835	-.211	-1.632
	Reactive macrophages fraction	CERAD, age, sex	.105	-1.401	.85	-.217	-1.649
	Reactive macrophages fraction	NIA-ABC	.114	-1.388	.864	-.208	-1.606
	Reactive macrophages fraction	NIA-ABC, age, sex	.109	-1.434	.88	-.215	-1.63
	Rod-shaped macrophages fraction	Age	.021	.188	.079	.3	2.374
	Rod-shaped macrophages fraction	Braak stage	.885	-.058	.401	-.019	-.145
	Rod-shaped macrophages fraction	Braak stage, age, sex	.982	.009	.4	.003	.023
	Rod-shaped macrophages fraction	Thal phase	.029	-.83	.371	-.284	-2.239
	Rod-shaped macrophages fraction	Thal phase, age, sex	.038	-.769	.362	-.263	-2.121
	Rod-shaped macrophages fraction	CERAD	.085	-.991	.565	-.226	-1.754
	Rod-shaped macrophages fraction	CERAD, age, sex	.079	-.983	.548	-.225	-1.792
	Rod-shaped macrophages fraction	NIA-ABC	.066	-1.089	.582	-.241	-1.872
	Rod-shaped macrophages fraction	NIA-ABC, age, sex	.064	-1.07	.566	-.236	-1.89
UW, males only	Fibrosis	Age	.99	-.001	.058	-.003	-.013
	Fibrosis	Braak stage	.188	-.264	.195	-.261	-1.353
	Fibrosis	Braak stage, age	.196	-.266	.2	-.262	-1.329
	Fibrosis	Thal phase	.076	-.363	.196	-.347	-1.852
	Fibrosis	Thal phase, age	.082	-.363	.2	-.348	-1.816
	Fibrosis	CERAD	.041	-.710	.33	-.396	-2.154
	Fibrosis	CERAD, age	.045	-.710	.336	-.396	-2.11
	Fibrosis	NIA-ABC	.09	-.536	.319	-.333	-1.766
	Fibrosis	NIA-ABC, age	.095	-.567	.326	-.335	-1.737
	Psammoma bodies	Age	.559	.014	.023	.113	.592
	Psammoma bodies	Braak stage	.184	.112	.082	.254	1.364
	Psammoma bodies	Braak stage, age	.182	.114	.083	.258	1.37
	Psammoma bodies	Thal phase	.217	.108	.086	.236	1.263
	Psammoma bodies	Thal phase, age	.224	.108	.087	.236	1.246
	Psammoma bodies	CERAD	.313	.153	.149	.194	1.029
	Psammoma bodies	CERAD, age	.321	.152	.151	.193	1.011
	Psammoma bodies	NIA-ABC	.174	.191	.136	.259	1.396
	Psammoma bodies	NIA-ABC, age	.175	.193	.138	.262	1.395
	Amoeboid macrophages coverage	Age	.468	.003	.004	.149	.737
	Amoeboid macrophages coverage	Braak stage	.535	.01	.016	.127	.629
	Amoeboid macrophages coverage	Braak stage, age	.484	.011	.016	.146	.712
	Amoeboid macrophages coverage	Thal phase	.316	.016	.016	.205	1.023
	Amoeboid macrophages coverage	Thal phase, age	.307	.017	.016	.211	1.045
	Amoeboid macrophages coverage	CERAD	.654	.012	.027	.092	.454
	Amoeboid macrophages coverage	CERAD, age	.633	.013	.027	.099	.484
	Amoeboid macrophages coverage	NIA-ABC	.262	.03	.026	.228	1.15
	Amoeboid macrophages coverage	NIA-ABC, age	.241	.032	.026	.242	1.204
	Dystrophic macrophages coverage	Age	.908	-.008	.068	-.024	-.116
	Dystrophic macrophages coverage	Braak stage	.645	-.122	.262	-.095	-.467
	Dystrophic macrophages coverage	Braak stage, age	.641	-.128	.27	-.099	-.473
	Dystrophic macrophages coverage	Thal phase	.647	-.125	.27	-.094	-.463
	Dystrophic macrophages coverage	Thal phase, age	.651	-.127	.276	-.095	-.459
	Dystrophic macrophages coverage	CERAD	.866	-.077	.452	-.035	-.17
	Dystrophic macrophages coverage	CERAD, age	.865	-.08	.463	-.036	-.172
	Dystrophic macrophages coverage	NIA-ABC	.536	-.278	.442	-.127	-.628
	Dystrophic macrophages coverage	NIA-ABC, age	.537	-.284	.453	-.13	-.626
	Reactive macrophages coverage	Age	.591	-.023	.042	-.111	-.545
	Reactive macrophages coverage	Braak stage	.024	-.356	.148	-.44	-2.401
	Reactive macrophages coverage	Braak stage, age	.021	-.371	.15	-.458	-2.473
	Reactive macrophages coverage	Thal phase	.026	-.363	.153	-.436	-2.375
	Reactive macrophages coverage	Thal phase, age	.026	-.367	.155	-.441	-2.374
	Reactive macrophages coverage	CERAD	.073	-.497	.265	-.358	-1.878
	Reactive macrophages coverage	CERAD, age	.072	-.505	.268	-.364	-1.884
	Reactive macrophages coverage	NIA-ABC	.098	-.454	.263	-.332	-1.723
	Reactive macrophages coverage	NIA-ABC, age	.093	-.469	.267	-.342	-1.754
	Rod-shaped macrophages coverage	Age	.273	.006	.006	.223	1.121
	Rod-shaped macrophages coverage	Braak stage	.348	-.021	.022	-.192	-.958
	Rod-shaped macrophages coverage	Braak stage, age	.411	-.018	.022	-.169	-.838
	Rod-shaped macrophages coverage	Thal phase	.08	-.039	.022	-.35	-1.831
	Rod-shaped macrophages coverage	Thal phase, age	.086	-.039	.021	-.342	-1.794
	Rod-shaped macrophages coverage	CERAD	.165	-.053	.037	-.281	-1.433
	Rod-shaped macrophages coverage	CERAD, age	.179	-.051	.037	-.271	-1.387
	Rod-shaped macrophages coverage	NIA-ABC	.169	-.051	.036	-.278	-1.418
	Rod-shaped macrophages coverage	NIA-ABC, age	.195	-.049	.036	-.262	-1.335
	Amoeboid macrophages fraction	Age	.814	.03	.125	.048	.238
	Amoeboid macrophages fraction	Braak stage	.07	.855	.45	.361	1.897
	Amoeboid macrophages fraction	Braak stage, age	.069	.879	.461	.371	1.906
	Amoeboid macrophages fraction	Thal phase	.024	1.076	.446	.441	2.41
	Amoeboid macrophages fraction	Thal phase, age	.026	1.082	.455	.444	2.377
	Amoeboid macrophages fraction	CERAD	.287	.882	.81	.217	1.089
	Amoeboid macrophages fraction	CERAD, age	.291	.893	.827	.22	1.08
	Amoeboid macrophages fraction	NIA-ABC	.036	1.657	.744	.414	2.227
	Amoeboid macrophages fraction	NIA-ABC, age	.037	1.683	.759	.42	2.216
	Dystrophic macrophages fraction	Age	.837	-.05	.24	-.043	-.209
	Dystrophic macrophages fraction	Braak stage	.449	.706	.918	.155	.769
	Dystrophic macrophages fraction	Braak stage, age	.47	.693	.943	.152	.734
	Dystrophic macrophages fraction	Thal phase	.416	.781	.944	.167	.827
	Dystrophic macrophages fraction	Thal phase, age	.43	.774	.964	.165	.803
	Dystrophic macrophages fraction	CERAD	.339	1.582	1.565	.195	.976
	Dystrophic macrophages fraction	CERAD, age	.353	1.516	1.6	.194	.948
	Dystrophic macrophages fraction	NIA-ABC	.575	.887	1.562	.115	.568
	Dystrophic macrophages fraction	NIA-ABC, age	.593	.867	1.599	.113	.542
	Reactive macrophages fraction	Age	.424	-.171	.21	-.164	-.814
	Reactive macrophages fraction	Braak stage	.04	-1.632	.751	-.405	-2.173
	Reactive macrophages fraction	Braak stage, age	.031	-1.728	.751	-.429	-2.301
	Reactive macrophages fraction	Thal phase	.065	-1.523	.787	-.367	-1.936
	Reactive macrophages fraction	Thal phase, age	.061	-1.553	.79	-.375	-1.966
	Reactive macrophages fraction	CERAD	.234	-1.672	1.369	-.242	-1.221
	Reactive macrophages fraction	CERAD, age	.222	-1.727	1.377	-.25	-1.254
	Reactive macrophages fraction	NIA-ABC	.143	-2.01	1.328	-.295	-1.514
	Reactive macrophages fraction	NIA-ABC, age	.127	-2.11	1.334	-.310	-1.581
	Rod-shaped macrophages fraction	Age	.148	.191	.128	.292	1.495
	Rod-shaped macrophages fraction	Braak stage	.891	.071	.516	.028	.138
	Rod-shaped macrophages fraction	Braak stage, age	.76	.157	.507	.062	.309
	Rod-shaped macrophages fraction	Thal phase	.534	-.333	.528	-.128	-.632
	Rod-shaped macrophages fraction	Thal phase, age	.562	-.304	.516	-.117	-.588
	Rod-shaped macrophages fraction	CERAD	.407	-.739	.874	-.17	-.845
	Rod-shaped macrophages fraction	CERAD, age	.434	-.682	.856	-.157	-.797
	Rod-shaped macrophages fraction	NIA-ABC	.543	-.534	.867	-.125	-.616
	Rod-shaped macrophages fraction	NIA-ABC, age	.61	-.44	.851	-.103	-.516
